## Supplementary File 1. Metadata, BED files and Orthogroup tables for the YGOB dataset generated using OrthoFinder, YGOB pillars and orthoSynAssign for "orthoSynAssign: refine orthogroups using synteny information": YGOB_metadata.tsv

Assembly Accession	Species	Clade
cgla	Nakaseomyces glabratus	Post-WGD
ecym	Eremothecium cymbalariae	KLE
egos	Eremothecium gossypii	KLE
kafr	Kazachstania africana	Post-WGD
klac	Kluyveromyces lactis	KLE
knag	Huiozyma naganishii	Post-WGD
lklu	Lachancea kluyveri	KLE
lthe	Lachancea thermotolerans	KLE
lwal	Lachancea waltii	KLE
ncas	Naumovozyma castellii	Post-WGD
ndai	Naumovozyma dairenensis	Post-WGD
scer	Saccharomyces cerevisiae	Post-WGD
skud	Saccharomyces kudriavzevii	Post-WGD
smik	Saccharomyces mikatae	Post-WGD
suva	Saccharomyces uvarum	Post-WGD
tbla	Henningerozyma blattae	Post-WGD
tdel	Torulaspora delbrueckii	ZT
tpha	Tetrapisispora phaffii	Post-WGD
vpol	Vanderwaltozyma polyspora	Post-WGD
zrou	Zygosaccharomyces rouxii	ZT
